# McaA and McaB control the dynamic positioning of a bacterial magnetic organelle

**DOI:** 10.1101/2022.04.21.485668

**Authors:** Juan Wan, Caroline L Monteil, Azuma Taoka, Gabriel Ernie, Kieop Park, Matthieu Amor, Elias Taylor-Cornejo, Christopher T Lefevre, Arash Komeili

## Abstract

Magnetotactic bacteria (MTB) are a diverse group of microorganisms that use intracellular chains of ferrimagnetic nanocrystals, produced within their magnetosome organelles, to align and navigate along the geomagnetic field. The cell biological and biochemical properties of magnetosomes make them a powerful model for studying the molecular mechanisms of biomineralization and compartmentalization in bacteria. While several conserved magnetosome formation genes have been described, the evolutionary strategies for their species-specific diversification remain unknown. Here, we demonstrate that the fragmented nature of magnetosome chains in *Magnetospirillum magneticum* AMB-1 is controlled by two genes named *mcaA* and *mcaB*. McaA recognizes the positive curvature of the inner cell membrane while McaB localises to magnetosomes. Along with the MamK actin-like cytoskeleton, they create space for addition of new magnetosomes in between pre-existing magnetosomes. Phylogenetic analyses suggest that McaAB homologs are widespread and may represent an ancient strategy for organelle positioning in MTB.
