## Supplementary material for "McaA and McaB control the dynamic positioning of a bacterial magnetic organelle": Phylogenetic Dataset

### Sheet: Feuil1
Supplementary dataset. List of cultivated and environmental magnetotactic strains for which the genome was analysed to search a copy of mcaAB genes.
Treshold 30% recouvrement			METAGENOME (phenotype not known)	Spaced magnetosomes	Fragemented chain
Treshold 30% d'identité
e-value <0,05
Strain	Taxa	Presence of McaA (size aa/ Acc. number)	Presence of McaB (size aa/ Acc. number)	Synteny mcaAB	Position of mcaA and mcaB	Phenotype	Genome/metagenome accession number
Magnetospirillum magneticum AMB-1	Alphaproteobacteria	+ (504, WP_011383350.1)	+ (283, WP_011383349.1)	mcaB - > mcaA	Magnetosome islet	Single spaced chain of cuboctahedral magnetosomes	GCA_000009985.1
Magnetospirillum magneticum AMB-1	Alphaproteobacteria	+ (776, WP_083763405.1)	+ (219, WP_148207252.1)		unknown
Magnetospirillum magnetotacticum MS-1	Alphaproteobacteria	+ (501, KIL96764)	+ (267, KIL96763)	mcaB - > mcaA	In the vicinity of a mamD copy and motile elements	Single chain of cuboctahedral magnetosomes	GCF_000829825.1
Magnetospirillum gryphiswaldense MSR-1	Alphaproteobacteria	-	-	-	-	Single chain of cuboctahedral magnetosomes	GCF_000513295.1
Magnetospirillum sp. SS-4	Alphaproteobacteria	+ (501, CAA7624182)	+ (110, CAA7624181)	mcaB - > mcaA	In the vicinity of a mamD copy and motile elements	Single chain of cuboctahedral magnetosomes	CACVCH010000059.1
Magnetospirillum sp. UT-4	Alphaproteobacteria	+ (504, CAA7626723)	+ (284, CAA7626721)	mcaB - > mcaA	Isolated contig	Single chain of cuboctahedral magnetosomes	CACVCG010000038.1
Magnetospirillum sp. LM-5	Alphaproteobacteria	+ (501, CAA7622134)	+ (173, CAA7622135)	mcaB - > mcaA	In the vicinity of a mamD copy and motile elements	Single chain of cuboctahedral magnetosomes	CACVCE000000000.1
Magnetospirillum sp. CP-1	Alphaproteobacteria	+ (501, CAA7622155)	+ (267, CAA7622154)	mcaB - > mcaA	In the vicinity of a mamD copy and motile elements	Single chain of cuboctahedral magnetosomes	CACVCF010000268.1
Magnetospirillum caucaseum SO-1	Alphaproteobacteria	+ (501, EME68063)	+ (267, EME68064)	mcaB - > mcaA	In the vicinity of a mamD copy and motile elements	Single chain of cuboctahedral magnetosomes	GCA_000342045.1
Magnetospirillum moscoviense BB-1	Alphaproteobacteria	+ (501, OAN64151)	+ (230, OAN64150)	mcaB - > mcaA	Isolated contig	Single chain of cuboctahedral magnetosomes	GCF_001650635.1
Magnetospirillum moscoviense BB-1	Alphaproteobacteria		+ (283, WP_156520849.1)
Magnetospirillum marisnigri SP-1	Alphaproteobacteria	+ (504, OAN49089)	+ (110 partial, WP_216636107.1)	mcaB - > mcaA	Vicinity of conserved proteins with unknown function	Single chain of cuboctahedral magnetosomes	GCF_001650715.1
Magnetospirillum marisnigri SP-1	Alphaproteobacteria		+ (136, WP_216636062.1 )
Magnetospirillum sp. ME-1	Alphaproteobacteria	-	-	-	-	Single chain of cuboctahedral magnetosomes	GCF_002105535.1
Magnetospirillum sp. XM-1	Alphaproteobacteria	+ (501, CUW38704)	+ (283, CUW38705)	mcaB - > mcaA	Vicinity of motile element	Single chain of cuboctahedral magnetosomes	GCF_001511835.1
Ca. Magneticavibrio sp. LM-1	Alphaproteobacteria	+ (497, -)	+ (283, CAA6606325.1)	mcaB - > mcaA	In the vicinity of a mamD copy and motile elements	Single chain of prismatic magnetosomes	CACUVI000000000.1
nJC1bin3	Alphaproteobacteria	+ (520, MBF0391890.1)	+ (283, MBF0391889.1)				JADFZP010000049.1
nQXH1bin1	Alphaproteobacteria	+ (497, MBF0268896.1)	+ (270, MBF0268895.1)				JADGAX010000003.1
nKLKbin1	Alphaproteobacteria	+ (501, MBF0353916.1)	+ (283, MBF0353915.1)				JADFZV010000002.1
nWMHbin5	Alphaproteobacteria	+ (501, MBF0168687.1)	+ (283, MBF0168686.1)				JADGCC010000026.1
nN2-2bin1	Alphaproteobacteria	+ (501, MBF0326999.1)	+ (283, MBF0327000.1)				JADGAI010000064.1
nWRX3bin4	Alphaproteobacteria	+ (542, MBF0129742.1)	+ (190, MBF0129743.1)				JADGCP010000116.1
nYQH56bin3	Alphaproteobacteria	+ (542, MBF0095602.1)	+ (121, MBF0095601.1)				JADGDA010000404.1
0904b6_Fos001	Alphaproteobacteria	+ (573, CAX83774.1)	-
nSSYDbin4	Alphaproteobacteria	+ (514, MBF0249580.1)	+ (177, MBF0249579.1)				JADGBG010000009.1
nTSbin12	Alphaproteobacteria	+ (514, MBF0247059.1)	+ (175, MBF0247060.1)				JADGBJ010000019.1
nN3bin14	Alphaproteobacteria	-	+ (260, MBF0307639.1)				JADGAL010000417.1
Ca. Terasakiella magnetica sp. PR-1	Alphaproteobacteria	+ (258, SCA56100)	+ (182, SCA56099)	mcaA -> mcaB	In the MAI close to mamD and mamY	Single chain of spaced prismatic magnetosomes	GCA_900093605.1
Ca. Terasakiella sp. SH-1	Alphaproteobacteria	+ (187, WP_135075040)	+ (177, WP_135075043.1)	-		Single chain of spaced prismatic magnetosomes	NZ_CP038255.1
Magnetovibrio blakemorei sp. MV-1	Alphaproteobacteria	+ (471, WP_069956298)	-	mcaA only	In the MAI between mamD and mms6	Single chain of spaced prismatic magnetosomes	GCA_001746755.1
Magnetospira sp. QH-2	Alphaproteobacteria	+ (516, WP_046022663.1)	+ (188, WP_046022662.1)	mcaA -> mcaB	In the vicinity of a mamD copy	Single chain of prismatic magnetosomes	GCA_000968135.1
Magnetospira thiophila sp. MMS1	Alphaproteobacteria	-	+ (111, -)	-	In the vicinity of a mamD (low identity!)	Single chain of prismatic magnetosomes
Magnetococcus marinus	Magnetococcia	-	-			Single chain of prismatic magnetosomes	NC_008576.1
Ca. Magnetococcus massalia sp. MO-1	Magnetococcia	-	-			Single chain of prismatic magnetosomes	LO017727.1
Ca. Magnetofaba australis sp. IT-1	Magnetococcia	-	-			Single chain of prismatic magnetosomes	NZ_LVJN00000000.1
Ca. Magnetaquicoccus inordinatus sp. UR-1	Magnetococcia	-	-			Non-aligned elongated magnetosome	RXIU00000000
Strain SS-5	Gammaproteobacteria	+ (607, QFY90871.1)	+low e-value (111, QFY90872.1)	mcaA -> mcaB (gap between)	In the vicinity of a mamD copy far from MGC	Single chain of prismatic magnetosomes	CP032508.2
nS315bin38	Gammaproteobacteria	+ (584, MBF0256300.1)	-				JADGBD010000164.1
nPCRbin5	Gammaproteobacteria	-	+ low e-value (377, MBF0264758.1)				JADGAU010000030.1
Strain BW-2	Gammaproteobacteria	-	-			Single chain of cuboctahedral magnetosomes	CP032507.1
Desulfovibrio magneticus sp. RS-1	Deltaproteobacteria	-	-			Single chain of spaced bullet-shaped magnetosomes	NC_012796.1
Desulfamplus magnetovallimortis sp. BW-1	Deltaproteobacteria	-	-			Multiple chains of bullet-shaped magnetite and/or greigite	GCA_900170035.1
Ca. Magnetoglobus multicellularis	Deltaproteobacteria	-	-			Greigite magnetosomes	GCA_000516475.1
Ca. Magnetomorum sp. HK-1	Deltaproteobacteria	-	-			Greigite magnetosomes	GCA_001292585
Desulfonatronum sp. ML-1	Deltaproteobacteria	-	-			Single chain of spaced bullet-shaped magnetosomes	JX869936-JX869937
Ca. Desulfarcum epimagneticus	Deltaproteobacteria	-	-			Single chain of octahedral magnetite	PRJEB29359-PRJEB30760
MAG_09788_naph_37	Deltaproteobacteria	+ (476, HIJ58046.1)	-				DUZH01000001.1
Ca. Glassbacteria bacterium MohnsGC08_bin184	Deltaproteobacteria	+ (545, MBW7995721.1)	-				VRUH01000006.1
Meg22_46_Bin_1	Deltaproteobacteria	+ (615, MBW1794580.1)	-				JAFDKF010000055.1
Meg22_810_Bin_246	Deltaproteobacteria	+ (240, MBW1675567.1)	-				JAFDLX010000023.1
Meg19_1012_Bin_267	Deltaproteobacteria	+ (233, MBW2329973.1)	-				JAFDDV010000037.1
CR_Bin_276	Deltaproteobacteria	+ (465, NVM23875.1)	-				JABXJW010000377.1
Ca. Magnetobacterium bavaricum	Nitrospirae	-	-			Multiple chains of bullet-shaped magnetite	LACI00000000.1
Ca. Magnetoovum chiemensis sp. CS-04	Nitrospirae	-	-			Multiple chains of bullet-shaped magnetite	JZJI00000000.1
nDJH14bin9	Nitrospirae	+ (765, MBF0540158.1)	-				JADFXP010000002.1
nN3bin31	Oligoflexia	+ (453, MBF0314985.1)	-				JADGAN010000030.1
nW3bin19	Oligoflexia	+ (522, MBF0207862.1)	+ (646, MBF0207861.1)				JADGBS010000164.1
nPCRbin10	SAR324	+ (486, MBF0286418.1)	+ (191, MBF0286419.1)				JADGAT010000002.1
nPCRbin7	SAR324	+ (859, MBF0279948.1)	-				JADGAV010000031.1
